# Induction of Interferon-Stimulated Genes and Cellular Stress Pathways by Morpholinos

**DOI:** 10.1101/479188

**Authors:** Jason K.H. Lai, Kristina Gagalova, Didier Y.R. Stainier

## Abstract

The phenotypes caused by morpholino-mediated interference of gene function in zebrafish are often not observed in the corresponding mutant(s). We took advantage of the availability of a relatively large collection of transcriptomic datasets to identify common signatures that characterize morpholino-injected animals (morphants). In addition to the previously reported activation of *tp53* expression, we observed increased expression of the interferon-stimulated genes (ISGs), *isg15* and *isg20*, an extrinsic cell death pathway gene, *casp8*, and other cellular stress response genes including *phlda3*, *mdm2* and *gadd45aa*. Studies involving segmentation stage embryos were more likely to show upregulation of these genes. We also found that these genes could be upregulated by an increasing dose of *egfl7* morpholino, or high doses of standard control morpholino. Thus, these data suggest that morpholinos can stimulate the innate immune response in zebrafish, as was recently reported in *Xenopus*.
