## Supplementary material for "Induction of Interferon-Stimulated Genes and Cellular Stress Pathways by Morpholinos"

### Sheet: Sheet1
S1 Table. Primers for qPCR assay for isg20, isg15, tp53Δ113, casp8, phlda3 and gapdh.
Gene	PrimerSequence (5'->3')	Annealing Temperature (°C)	Product Size (bp)	Reference
gapdh	AGAAACCTGCCAAGTATGATGAG	60	193
	TACCATGTGACCAGCTTGAC
isg20	AGCGGCATTAGAAGCCATCA	60	373
	CAGCGTTTGAATCCTGGCAC
isg15	AAGTGAGCGGTGATGCTACC	60	352
	GACTCGAGCTGTCTGCCTTT
casp8	CAGCGGCCTCTTGGATACTG	55	319
	ATCCGGCAAAAGGCAGTGTAA
phlda3	GGCATTTGTCACATCTGGGC	65	347
	CTGGCAAAGTGAGGAGTGGA
tp53Δ113	ATATCCTGGCGAACATTTGG	65	214	1
	ACGTCCACCACCATTTGAAC
1. Robu ME, et al. P53 Activation By Knockdown Technologies. PLoS Genet. 2007;3(5):787–801.
