## Supplementary material for "Induction of Interferon-Stimulated Genes and Cellular Stress Pathways by Morpholinos"

### Sheet: Sheet1
S2 Table. Prediction accuracy of various machine learning methods.
Feature selector	LOOCV - prediction accuracy	LOOCV scrambled - prediction accuracy
Glmnet	0.913	0.488 ± 0.045
Gaussian Linear process	0.933	0.565 ± 0.076
SVM Linear kernel	0.933	0.565 ± 0.076
Random Forest	0.836	0.542 ± 0.087
J48	0.798	0.509 ± 0.041
Naïve Bayes	0.57	0.561 ± 0.065
SVM Radial kernel	0.663	0.563 ± 0.1053
SVM Polynomial kernel	0.875	0.613 ± 0.063
PAM	0.635	0.512 ± 0.057
KNN	0.644	0.534 ± 0.075
