## Supplementary material for "Induction of Interferon-Stimulated Genes and Cellular Stress Pathways by Morpholinos"

### Sheet: Sheet1
S3 Table. Top performing genes ranked by t-test statistics and linear models.
Entrez gene ID	Gene name	Regulation in MO	Score
100534720	isg20	+	100
368779	phlda3	+	97.53
406311	pik3r3a	+	89.021
30590	tp53	+	88.747
393939	atf3	+	85.087
445220	riok3	+	83.806
792924	wu:fb55g09	+	82.708
555812	ucp2	-	78.957
559540	bmb	+	76.578
406397	mmp9	+	76.304
336967		+	75.206
100004299	arhgap35a	+	74.748
394198	fos	+	73.193
58081	baxa	+	72.736
677743	rps27.2	+	72.187
80963	rnd3a	+	71.272
100334953	nck1b	+	71.089
567253	atf5b	+	71.089
553721	rpp14	+	70.906
447811	rassf1	+	70.723
30637	mdm2	+	70.357
568593	sdc4	+	69.625
503589	gna12a	+	69.076
386815		+	68.893
30682	vegfaa	+	68.618
323503		+	68.253
336462		+	68.253
553212	st8sia6	+	68.253
368359	txnipa	+	67.887
100322182		+	67.521
393548	gadd45aa	+	67.521
100536496		+	67.429
30248	calr	-	67.246
556363	GPR108	+	67.063
561938	thumpd3	+	66.972
100003476	FAM117B (1 of 2)	+	66.88
114424	cdh1	+	66.514
323607	tmx1	+	66.514
559260	ENDOD1 (8 of 13)	-	66.514
406172	fat1a	+	66.423
678623	slc11a2	+	66.331
140744	ckbb	-	66.24
321708		+	66.24
445149		+	66.24
555328	serpinh1a	+	66.148
564994	rbms1a	+	66.148
335963		+	65.874
57965		+	65.874
323226	wsb1	+	65.691
246093	id3	+	65.599
566151	gas2l3	+	65.508
65231	mdkb	-	65.142
100004977	mthfd2	+	64.684
324215	igf2b	+	64.593
337513		+	64.593
325181	gpd1b	-	64.501
335839	cnbpb	+	64.501
793663	timm8b	+	64.227
334086	hspa4b	+	63.952
402843	sfrp1a	-	63.952
321197		+	63.769
335542		+	63.769
116991	ugdh	-	63.586
336335	si:ch211-51e12.7	-	63.586
321314	lmbr1l	-	63.403
386590	hsp90b1	-	63.312
58094	dap1b	-	63.312
100537724		+	63.038
406528	tdh	+	63.038
554119	mlx	+	62.946
555997	C2H1orf123	+	62.946
140614	xbp1	-	62.855
334393	iars	+	62.855
30719	gbp	-	62.397
406562	anp32e	-	62.397
322292		+	62.306
393109	rasl11b	+	62.031
567241	lepr	+	62.031
30081	ptpn1	+	61.94
325029		+	61.94
337130		+	61.665
393421	etnppl	-	61.665
572231	pfdn4	+	61.299
335072		+	61.208
563060	s100u	+	61.208
64603	eomesa	-	61.208
100148022	APOD (3 of 3)	-	61.116
564413	hipk3a	+	61.116
280647	kars	+	60.75
322841		+	60.75
352925		-	60.75
406787	kctd10	+	60.659
553622	phlda2	+	60.659
393834	arl4aa	+	60.567
407084	riok2	+	60.567
553715		+	60.476
30295	rho	-	60.293
799566	eif4ebp1	+	60.201
321177	sb:cb252	+	60.11
321986		+	60.11
336470	pak1ip1	+	60.11
337658		+	60.11
335838	lrrfip2	+	60.018
436766	jdp2	+	60.018
449555	zgc:101858	+	60.018
30596	hbbe3	+	59.927
325586	cyth1b	+	59.927
100007768	MRPL52	+	59.835
325557	anxa2a	+	59.744
117508	klf2a	-	59.652
436988	zgc:92360	+	59.652
335732	elovl4b	-	59.561
100331225	atad2b	+	59.561
751707	acsf2	-	59.469
553799	C9H2orf15	+	59.378
797137		+	59.286
326758		+	59.195
323343		+	59.103
570360	ppp6r2b	+	59.103
100536814	dnali1	+	59.012
100003675	p4ha1b	+	59.012
336227	cdr2l	-	59.012
337391		+	59.012
100334857	uqcrfs1	-	58.92
337093		+	58.92
322404	gltscr2	+	58.829
436826	polr3k	+	58.737
140620	prps1a	+	58.646
325655		+	58.646
445229	naa50	+	58.646
566223	atf5a	+	58.554
321298	col14a1a	+	58.463
322065		+	58.463
561159		+	58.463
317638	igfbp1a	+	58.371
564805	arhgap29a	+	58.371
79380	eif4ea	+	58.371
325269		+	58.28
386850	eif6	+	58.28
325637	nr2f6a	+	58.28
171473	ccng1	+	58.188
30698	nkx2.3	+	58.188
140820	ptprsa	+	58.097
325009		+	58.097
677757	mycbp	+	58.097
323672	naa15a	+	58.005
