## Supplementary material for "Induction of Interferon-Stimulated Genes and Cellular Stress Pathways by Morpholinos"

### Sheet: Sheet1
S4 Table. Genes that are significantly differentially regulated in a two-way ANOVA analysis.
EntrezGeneID	GeneName	Blastula.WT	Blastula.MO	Gastrula.WT	Gastrula.MO	Segmentation.WT	Segmentation.MO	Pharyngula.WT	Pharyngula.MO	Hatching.WT	Hatching.MO	Blastula_FC	Gastrula_FC	Segmentation_FC	Pharyngula_FC	Hatching_FC	α
368779	phlda3	0.384658	0.37944	0.108558	0.214349	0.0934676	1.38612	0.84231	0.896893	0.121576	0.515471	-0.00521786	0.10579	1.29265	0.0545832	0.393896	0.001
30637	mdm2	1.04272	1.02885	0.667898	0.755083	0.464299	1.64008	0.308639	0.54641	0.0592507	0.0609993	-0.0138658	0.0871854	1.17578	0.23777	0.00174862	0.001
30590	tp53	2.02213	1.87989	2.14778	2.39378	1.74442	2.8338	1.71707	1.83217	1.05281	1.56931	-0.142241	0.245995	1.08939	0.115099	0.516493	0.05
558956	isg15	0.588211	0.996159	-0.0779202	-0.00233682	-0.226823	0.860246	-0.217468	-0.150111	-0.347811	-0.15257	0.407948	0.0755834	1.08707	0.0673566	0.195242	0.001
406840	sesn3	1.21841	0.211997	2.1623	2.16936	1.28453	2.36601	0.63591	0.895919	0.912826	0.814602	-1.00642	0.0070668	1.08148	0.260009	-0.0982244	0.05
325512		-0.00898655	0.0629559	0.101866	0.213921	-0.116489	0.871293	-0.103149	0.106274	-0.294961	0.0640734	0.0719424	0.112055	0.987781	0.209423	0.359034	0.001
393548	gadd45aa	0.113132	0.735667	-0.0779074	-0.0531951	-0.0544857	0.862684	0.811884	0.881485	-0.0612533	0.0547617	0.622535	0.0247123	0.91717	0.0696013	0.116015	0.05
100003142	rpz5	-0.182191	-0.0806693	-0.237034	-0.0477073	0.061013	0.944462	0.468162	0.58968	0.39683	0.087292	0.101522	0.189326	0.88345	0.121518	-0.309538	0.05
58022	casp8	0.442735	0.571998	-0.159784	-0.111263	-0.168235	0.701182	-0.076513	0.0207515	-0.251326	-0.0729819	0.129263	0.0485208	0.869417	0.0972645	0.178344	0.001
561226	lnx1	-0.0601625	-0.0476969	-0.00960057	-0.0403777	-0.0721603	0.786844	0.0945443	0.295146	0.239177	0.195045	0.0124656	-0.0307772	0.859004	0.200601	-0.0441324	0.001
559540	bmb	0.87116	1.37613	0.0658766	0.0639189	0.00216855	0.825788	-0.0484551	0.218262	-0.323767	0.191511	0.504966	-0.00195765	0.823619	0.266717	0.515279	0.05
325611		0.407106	0.404751	0.419702	0.413538	0.280368	1.08819	0.222627	0.316053	0.278666	0.476071	-0.0023547	-0.006164	0.807823	0.0934252	0.197405	0.001
795748	rnf169	0.407106	0.404751	0.419702	0.413538	0.280368	1.08819	0.222627	0.316053	0.278666	0.476071	-0.0023547	-0.006164	0.807823	0.0934252	0.197405	0.001
402863	gtpbp1l	1.10124	1.06634	0.0983304	0.0486162	0.0729972	0.856699	-0.119142	-0.122142	-0.0744034	-0.0445831	-0.0348987	-0.0497143	0.783702	-0.00300014	0.0298203	0.001
336147	abcc5	-0.0419001	-0.051057	0.124676	0.146465	0.337521	1.10145	0.7594	0.773123	0.971946	0.937258	-0.00915685	0.021789	0.763928	0.0137232	-0.034688	0.001
436625	rspo1	-0.0381036	0.0425492	-0.195265	-0.177426	-0.227155	0.529722	-0.281025	-0.20715	-0.2289	-0.0159463	0.0806528	0.017839	0.756877	0.0738748	0.212953	0.001
100534720	isg20	0.746062	0.842736	0.915539	0.90501	1.06433	1.81668	1.00951	1.13536	0.431524	1.21868	0.0966744	-0.0105285	0.752347	0.125857	0.787156	0.001
570360	ppp6r2b	-0.0867088	-0.126226	-0.188618	-0.181743	-0.0094242	0.679647	0.0927775	0.208858	0.367449	0.460587	-0.0395173	0.0068755	0.689072	0.11608	0.0931373	0.001
30296	foxo3b	0.216989	0.111368	0.0118062	0.101038	0.246894	0.873087	0.578007	0.536856	0.800972	0.524939	-0.105621	0.089232	0.626193	-0.0411518	-0.276032	0.001
335495	parp3	0.187969	0.15139	0.289058	0.381045	0.192041	0.764295	0.394804	0.555111	0.54133	0.63813	-0.0365792	0.0919875	0.572254	0.160307	0.0968005	0.05
336342	TAF1C	-0.0589679	0.0397335	0.0319521	0.168023	-0.00481126	0.561078	0.41048	0.46878	-0.244964	0.384066	0.0987014	0.136071	0.565889	0.0582996	0.629031	0.05
322660	upb1	-0.0135505	0.0270757	-0.104738	-0.0587427	0.0717223	0.6057	0.0227341	0.125277	0.331542	0.252904	0.0406262	0.0459948	0.533977	0.102543	-0.0786381	0.05
394145	vrk2	0.227004	0.369417	-0.140569	-0.133529	-0.0412001	0.447452	-0.00520073	0.0846234	-0.169925	0.101534	0.142414	0.00703964	0.488652	0.0898242	0.271459	0.001
100329375	BX908782.1	-0.136579	-0.153189	-0.178672	-0.143706	-0.0579764	0.376307	-0.0201688	0.171543	1.1319	0.843659	-0.0166106	0.0349654	0.434283	0.191712	-0.288246	0.05
353313		0.447346	0.430066	1.13526	0.344622	0.1592	0.577366	0.0415306	0.172604	-0.420597	-0.105641	-0.0172795	-0.790635	0.418166	0.131074	0.314956	0.001
565980	ace	-0.110909	-0.0827474	-0.228738	-0.221943	-0.215306	0.178486	0.308975	0.178017	0.444876	0.35115	0.0281615	0.00679476	0.393792	-0.130957	-0.0937263	0.001
436779	lyrm1	-0.0107671	0.040226	-0.0345716	-0.0372563	-0.0427015	0.340808	0.0323838	0.0525351	-0.23282	-0.0793308	0.0509931	-0.00268467	0.383509	0.0201513	0.153489	0.001
541478	sorbs3	0.462541	0.509531	0.301469	0.212459	0.175035	0.482953	0.210979	0.325996	0.454846	0.30188	0.0469906	-0.0890094	0.307918	0.115017	-0.152965	0.05
568155	bnip4	0.640501	0.561629	0.546914	0.680931	0.483822	0.783575	-0.0405396	-0.00201605	0.0268448	-0.00146038	-0.0788718	0.134017	0.299752	0.0385236	-0.0283052	0.05
393155	osgn1	0.628299	0.116638	0.187743	-0.0785289	0.467656	0.734671	0.690188	0.74357	0.30767	0.359919	-0.511661	-0.266272	0.267015	0.0533821	0.0522489	0.05
403028	slc31a1	1.07702	1.16104	1.52694	1.68593	0.91741	1.1726	0.476643	0.51305	0.793941	0.609141	0.0840214	0.158989	0.255189	0.0364071	-0.1848	0.05
369193	aldocb	0.247393	0.627447	-0.19727	-0.18473	0.379792	0.634708	0.916184	0.93794	1.86658	1.53234	0.380054	0.0125406	0.254917	0.0217561	-0.334241	0.001
335166		-0.163583	-0.1714	-0.0890711	0.0509823	0.673475	0.907863	0.657441	0.868467	1.68767	0.919236	-0.007817	0.140053	0.234388	0.211026	-0.768438	0.001
140613	her9	-0.128169	-0.133009	1.38808	0.725379	1.53839	1.72302	1.43958	1.58342	0.713354	0.76075	-0.0048395	-0.662705	0.184629	0.143837	0.0473968	0.05
573216	tuba1a	0.248587	0.23096	2.09475	2.9612	2.29025	2.47298	2.87496	2.75443	3.16156	3.12557	-0.017627	0.866451	0.182736	-0.120521	-0.0359907	0.05
641561	tuba1a	0.248587	0.23096	2.09475	2.9612	2.29025	2.47298	2.87496	2.75443	3.16156	3.12557	-0.017627	0.866451	0.182736	-0.120521	-0.0359907	0.05
564733	MRPL55	0.64738	0.715361	0.694505	0.574583	0.807628	0.976095	0.487262	0.526042	0.478382	0.739135	0.0679811	-0.119922	0.168467	0.0387801	0.260754	0.05
406330	got1	1.16211	1.1763	0.642259	0.836763	0.556911	0.725208	0.609517	0.880805	1.58587	1.2625	0.0141843	0.194504	0.168297	0.271288	-0.323365	0.05
323401		0.00423706	-0.0624621	0.838441	1.49238	0.827649	0.979728	0.370715	0.480494	0.366247	0.268005	-0.0666991	0.653938	0.15208	0.109779	-0.0982414	0.05
325689		0.00423706	-0.0624621	0.838441	1.49238	0.827649	0.979728	0.370715	0.480494	0.366247	0.268005	-0.0666991	0.653938	0.15208	0.109779	-0.0982414	0.05
554096	noc4l	0.672463	0.640426	1.2162	1.20428	0.886931	1.03485	0.457732	0.491036	0.142293	0.703066	-0.0320369	-0.0119167	0.147921	0.0333039	0.560772	0.05
436992	imp4	1.1239	0.902939	1.34387	1.4371	0.946868	1.08939	0.488851	0.553403	0.228921	0.528287	-0.220961	0.0932328	0.142518	0.0645519	0.299366	0.05
368478	wdr75	1.38891	1.11067	1.50208	1.39436	1.13038	1.27259	0.759023	0.909765	0.405689	0.867041	-0.278242	-0.107717	0.142201	0.150742	0.461351	0.001
550241	rrp7a	0.973272	0.928605	1.11581	1.10854	1.16245	1.30234	0.927233	1.06134	0.261896	1.07426	-0.044667	-0.0072738	0.139898	0.134111	0.812361	0.05
445220	riok3	1.1563	1.27779	1.00612	1.21406	1.36145	1.5012	1.30688	1.41813	0.931422	1.61821	0.121488	0.207939	0.139757	0.111244	0.686793	0.05
406376	rtcb	0.116796	0.0100949	0.172739	0.10781	0.642232	0.778364	0.595639	0.534541	0.557519	1.32034	-0.106701	-0.0649286	0.136132	-0.0610977	0.762822	0.05
562019	hspa4l	-0.0754506	-0.0923012	-0.0470451	-0.034226	-0.0646922	0.067421	0.217162	0.150125	0.893162	0.483934	-0.0168506	0.0128191	0.132113	-0.0670368	-0.409228	0.05
563956	sdhaf4	0.439175	0.814992	0.569559	0.48757	0.698496	0.828015	0.392961	0.465072	0.762955	0.674399	0.375817	-0.0819892	0.129519	0.0721104	-0.0885561	0.05
334936	trmt2a	1.13736	0.756025	0.00387038	0.13662	0.537635	0.664075	0.280327	0.412056	0.0958571	0.368614	-0.381339	0.132749	0.12644	0.131729	0.272757	0.05
563328	lamp1	1.78493	2.11644	1.16265	1.68158	0.821549	0.946276	0.644133	0.683813	1.26815	1.21891	0.331512	0.518927	0.124727	0.0396801	-0.0492383	0.05
795664	CABZ01113193.1	-0.210421	-0.205396	-0.172768	-0.158274	-0.066106	0.0559258	-0.239305	-0.219189	0.346699	-0.097999	0.00502483	0.0144938	0.122032	0.0201165	-0.444698	0.05
436651	zgc:92066	3.16682	2.93112	3.46738	3.52366	2.78385	2.90558	2.70646	2.70143	2.39451	2.51351	-0.235693	0.056273	0.121733	-0.005024	0.118996	0.05
100534683		0.498196	0.757386	0.636562	0.342066	0.456189	0.577865	0.379048	0.44035	0.418592	0.342874	0.25919	-0.294496	0.121675	0.0613012	-0.0757173	0.05
563543	inpp5b	0.498196	0.757386	0.636562	0.342066	0.456189	0.577865	0.379048	0.44035	0.418592	0.342874	0.25919	-0.294496	0.121675	0.0613012	-0.0757173	0.05
394190	hmgcl	0.576868	1.23646	0.383904	0.516822	0.672674	0.790239	0.539909	0.568803	0.545048	0.46271	0.659588	0.132918	0.117565	0.0288942	-0.0823378	0.001
797099	fam207a	0.911664	0.926459	0.966591	0.94909	0.760107	0.875974	0.263749	0.282541	0.19175	0.528413	0.0147946	-0.0175009	0.115867	0.0187922	0.336663	0.05
326281	mbpa	-0.0696007	-0.0769981	0.356865	0.431967	0.00983838	0.12069	-0.180839	-0.151743	1.12403	0.135706	-0.00739737	0.0751014	0.110851	0.029096	-0.988322	0.001
415247	idh3b	0.53452	0.714306	0.461902	0.421536	0.521649	0.631502	0.701862	0.761599	0.656967	0.545676	0.179786	-0.0403657	0.109853	0.0597376	-0.111291	0.05
30511	msxb	0.0776228	0.320965	1.71027	0.886836	0.818907	0.928529	0.075122	0.145681	0.308755	0.541887	0.243342	-0.823437	0.109622	0.070559	0.233132	0.05
641564	zgc:123295	0.0918693	-0.149708	1.14392	0.879665	0.279575	0.387457	-0.0456735	-0.0163637	-0.182843	0.0487984	-0.241577	-0.264258	0.107882	0.0293098	0.231641	0.05
553296	hrc	-0.0924013	-0.0628019	0.0698572	0.0512826	0.097252	0.202074	0.494664	0.596142	1.03215	0.535081	0.0295993	-0.0185746	0.104822	0.101478	-0.497064	0.05
563192	C11H1orf106 (1 of 2)	-0.0463575	-0.13984	0.357509	0.0465753	0.23623	0.339954	0.189708	0.220766	-0.000237281	0.0735267	-0.0934821	-0.310934	0.103724	0.0310574	0.073764	0.05
445282	CELA1 (1 of 7)	-0.0288981	-0.0460363	-0.0848608	-0.0890214	0.0128772	0.116033	-0.100785	-0.0893496	2.13223	0.139676	-0.0171382	-0.00416056	0.103156	0.0114354	-1.99255	0.001
442932	gnl3l	0.563446	0.432069	1.16113	1.06142	1.10818	1.2095	0.580668	0.509909	0.304245	0.804443	-0.131378	-0.0997081	0.101321	-0.0707592	0.500198	0.05
541409	zgc:101744	2.13509	2.30047	1.50133	1.61651	1.32171	1.42178	0.719453	0.74176	1.06025	0.622807	0.165382	0.115182	0.100066	0.0223073	-0.437442	0.05
393745		0.318161	0.2774	0.331978	0.34099	0.773188	0.868417	0.746896	0.738906	0.473588	1.18125	-0.0407602	0.0090122	0.0952291	-0.0079901	0.707658	0.05
564985	mief1	0.751568	1.15649	0.333514	0.408736	0.263229	0.357476	0.100917	0.127684	0.264151	0.519709	0.404925	0.0752215	0.0942472	0.0267662	0.255559	0.05
550247	exosc7	1.04039	0.636925	0.615083	0.677033	0.846636	0.939707	0.624135	0.69196	0.170544	0.734232	-0.403465	0.0619501	0.0930713	0.0678248	0.563688	0.05
564608	tmem198b	0.753353	1.30101	-0.0509334	-0.0409252	0.204572	0.296487	0.111821	0.0200751	0.628299	0.619464	0.547653	0.0100081	0.0919152	-0.0917463	-0.0088347	0.05
559477	aatf	1.26844	1.0722	1.09852	1.00672	0.913806	1.00481	0.492023	0.601413	0.173373	0.558051	-0.19624	-0.0917977	0.0909998	0.109391	0.384678	0.05
100333283	CCDC108	-0.0591358	-0.0840918	-0.179919	-0.199877	-0.193066	-0.105307	-0.205423	-0.113674	-0.22244	-0.109944	-0.024956	-0.0199578	0.0877593	0.0917481	0.112497	0.05
567192	BX957297.1	-0.14896	-0.131414	-0.204748	-0.239123	0.0356921	0.122827	-0.0460276	0.144962	0.765875	0.171921	0.0175468	-0.0343745	0.0871345	0.190989	-0.593954	0.05
406828	faxdc2	-0.016573	-0.0208951	-0.00875475	-0.0311952	0.200146	0.285975	0.790655	0.787107	0.905699	0.457652	-0.00432213	-0.0224404	0.0858291	-0.00354858	-0.448047	0.05
386642	ngdn	1.0094	1.03539	1.3413	1.2557	1.14508	1.23029	0.422512	0.39198	0.231855	0.696406	0.0259958	-0.0855966	0.0852043	-0.0305322	0.464551	0.05
751632	exosc5	0.532286	0.294662	1.18391	1.16168	1.36036	1.44412	0.890703	0.728069	0.306307	0.894123	-0.237624	-0.0222288	0.0837582	-0.162635	0.587816	0.05
492813	fut9b	1.26427	0.502566	0.915211	1.04968	0.220073	0.303599	-0.062367	-0.00192858	0.149435	0.104466	-0.761707	0.134466	0.0835258	0.0604384	-0.0449698	0.05
368319	mbpb	0.568679	0.488396	1.22773	1.40858	0.677347	0.759831	0.484984	0.593961	1.35242	0.600385	-0.0802828	0.180847	0.0824835	0.108978	-0.752034	0.05
641323		0.116568	-0.105805	0.0240744	-0.0309731	0.262899	0.343561	0.274427	0.298316	0.183719	0.593634	-0.222373	-0.0550474	0.0806621	0.0238891	0.409915	0.05
30739	tgfbr2	0.389993	0.83908	0.125019	0.0966814	0.587235	0.667606	0.673265	0.66556	0.564625	0.41017	0.449087	-0.0283378	0.0803716	-0.0077049	-0.154455	0.05
30199	epd	-0.193949	-0.175647	-0.250032	-0.244215	-0.177028	-0.098055	-0.17279	-0.230488	1.203	0.0202498	0.0183024	0.00581731	0.0789726	-0.0576989	-1.18275	0.001
406578	stxbp2	0.366865	1.04138	0.260842	0.385155	0.504138	0.582842	0.440046	0.433855	0.524215	0.551966	0.674511	0.124313	0.0787038	-0.0061916	0.0277511	0.05
393926	idh3a	0.701084	1.02075	0.859918	1.02159	1.28787	1.36648	1.2112	1.3359	1.45393	1.209	0.319665	0.161674	0.0786025	0.124708	-0.244927	0.05
560815	C20H14orf169	0.460394	0.425415	1.05388	1.00778	0.782223	0.860285	0.380579	0.486037	0.218008	0.73514	-0.0349789	-0.0460984	0.078062	0.105458	0.517132	0.05
335732	elovl4b	1.4404	1.43333	0.105017	0.159365	-0.0222503	0.0536976	-0.163847	-0.242429	1.60224	0.677965	-0.00707328	0.0543484	0.0759478	-0.0785826	-0.924273	0.05
791762	C9H2orf40 (1 of 2)	-0.00484432	-0.0324795	-0.132798	-0.153396	-0.00854986	0.0669498	-0.00284178	0.0885449	0.649825	0.196759	-0.0276352	-0.0205975	0.0754997	0.0913867	-0.453066	0.001
100000930	HIST2H3C (3 of 4)	0.371261	0.751119	0.391182	0.478225	0.00202359	0.0749943	-0.00421569	0.0155463	-0.231051	-0.165442	0.379858	0.087043	0.0729708	0.019762	0.0656086	0.05
100001294		0.371261	0.751119	0.391182	0.478225	0.00202359	0.0749943	-0.00421569	0.0155463	-0.231051	-0.165442	0.379858	0.087043	0.0729708	0.019762	0.0656086	0.05
100004914		0.371261	0.751119	0.391182	0.478225	0.00202359	0.0749943	-0.00421569	0.0155463	-0.231051	-0.165442	0.379858	0.087043	0.0729708	0.019762	0.0656086	0.05
100006146		0.371261	0.751119	0.391182	0.478225	0.00202359	0.0749943	-0.00421569	0.0155463	-0.231051	-0.165442	0.379858	0.087043	0.0729708	0.019762	0.0656086	0.05
100329422	HIST2H3A	0.371261	0.751119	0.391182	0.478225	0.00202359	0.0749943	-0.00421569	0.0155463	-0.231051	-0.165442	0.379858	0.087043	0.0729708	0.019762	0.0656086	0.05
100334933	hist2h3c	0.371261	0.751119	0.391182	0.478225	0.00202359	0.0749943	-0.00421569	0.0155463	-0.231051	-0.165442	0.379858	0.087043	0.0729708	0.019762	0.0656086	0.05
368227	hist2h3ca1	0.371261	0.751119	0.391182	0.478225	0.00202359	0.0749943	-0.00421569	0.0155463	-0.231051	-0.165442	0.379858	0.087043	0.0729708	0.019762	0.0656086	0.05
564732		0.371261	0.751119	0.391182	0.478225	0.00202359	0.0749943	-0.00421569	0.0155463	-0.231051	-0.165442	0.379858	0.087043	0.0729708	0.019762	0.0656086	0.05
570618	hist2h3c	0.371261	0.751119	0.391182	0.478225	0.00202359	0.0749943	-0.00421569	0.0155463	-0.231051	-0.165442	0.379858	0.087043	0.0729708	0.019762	0.0656086	0.05
570703		0.371261	0.751119	0.391182	0.478225	0.00202359	0.0749943	-0.00421569	0.0155463	-0.231051	-0.165442	0.379858	0.087043	0.0729708	0.019762	0.0656086	0.05
573992	zgc:113983	0.371261	0.751119	0.391182	0.478225	0.00202359	0.0749943	-0.00421569	0.0155463	-0.231051	-0.165442	0.379858	0.087043	0.0729708	0.019762	0.0656086	0.05
573997	hist2h3c	0.371261	0.751119	0.391182	0.478225	0.00202359	0.0749943	-0.00421569	0.0155463	-0.231051	-0.165442	0.379858	0.087043	0.0729708	0.019762	0.0656086	0.05
550455	mrps18b	1.09806	1.09754	1.08288	1.09908	1.22181	1.2914	0.797293	0.77464	0.749294	1.30885	-0.0005226	0.0162036	0.0695864	-0.022653	0.559555	0.05
324869		0.0291311	0.0431206	0.366835	0.0627118	0.310811	0.379984	0.052982	0.209984	0.894174	0.921313	0.0139896	-0.304124	0.0691728	0.157002	0.0271388	0.05
114412	lmo4a	0.381945	1.00101	1.77642	1.17103	0.856699	0.925121	0.987765	0.999233	0.575879	0.752565	0.619064	-0.605386	0.0684215	0.011468	0.176686	0.001
387010		-0.00239508	0.0543126	0.930237	1.68235	2.0341	2.10221	2.34793	2.35996	1.04305	1.22841	0.0567077	0.75211	0.0681114	0.0120286	0.185364	0.05
445126	fkbp9	-0.00239508	0.0543126	0.930237	1.68235	2.0341	2.10221	2.34793	2.35996	1.04305	1.22841	0.0567077	0.75211	0.0681114	0.0120286	0.185364	0.05
373882	mmp14a	-0.0635924	-0.0647178	-0.149903	0.0148678	0.183107	0.25114	0.326054	0.330482	0.566188	0.202811	-0.0011254	0.164771	0.0680332	0.00442826	-0.363377	0.05
550394	med10	1.0244	0.577648	0.595168	0.753719	0.581469	0.648238	0.46405	0.492381	0.307265	0.869801	-0.446751	0.158551	0.0667692	0.0283306	0.562536	0.05
393692	arl3l2	-0.10624	-0.103501	0.262091	0.182851	0.0133855	0.0781968	-0.194811	-0.171426	0.35011	-0.0930815	0.00273888	-0.0792402	0.0648114	0.0233851	-0.443192	0.05
393242	LMO4	0.436268	0.754112	-0.0621844	-0.229723	-0.183789	-0.119869	-0.216912	-0.235469	-0.343494	-0.195463	0.317843	-0.167539	0.0639194	-0.0185571	0.14803	0.001
100006428		3.04792	2.79832	3.36083	3.45627	2.76467	2.82794	2.57377	2.5472	2.11366	2.47759	-0.249595	0.095441	0.063273	-0.02657	0.363932	0.05
100126128	zgc:109934	3.04792	2.79832	3.36083	3.45627	2.76467	2.82794	2.57377	2.5472	2.11366	2.47759	-0.249595	0.095441	0.063273	-0.02657	0.363932	0.05
553552		3.04792	2.79832	3.36083	3.45627	2.76467	2.82794	2.57377	2.5472	2.11366	2.47759	-0.249595	0.095441	0.063273	-0.02657	0.363932	0.05
558816	BX511021.2	3.04792	2.79832	3.36083	3.45627	2.76467	2.82794	2.57377	2.5472	2.11366	2.47759	-0.249595	0.095441	0.063273	-0.02657	0.363932	0.05
445070	cldnk	0.0863565	0.054246	0.163391	0.106433	-0.0549484	0.00774532	-0.074266	-0.011605	0.321288	0.0288543	-0.0321105	-0.0569579	0.0626937	0.0626611	-0.292434	0.05
393908	TPM1 (2 of 2)	0.583693	1.11299	-0.0174779	0.0648968	0.149988	0.210713	0.450706	0.477596	1.66855	0.802212	0.529297	0.0823746	0.0607248	0.0268898	-0.866339	0.001
406321	srfbp1	1.2068	1.14796	1.13392	1.0952	0.546795	0.607329	0.45032	0.351541	0.195212	0.707351	-0.0588381	-0.0387167	0.0605339	-0.0987782	0.512139	0.05
337549		1.94977	1.77961	1.53258	0.558746	0.375627	0.43598	0.433036	0.476277	0.419962	0.633981	-0.17016	-0.97383	0.0603535	0.043241	0.214019	0.001
558911	nol7	2.09464	1.87116	1.9908	1.82589	1.6597	1.71889	1.04288	1.16805	0.684762	1.05352	-0.223485	-0.164915	0.059184	0.125167	0.36876	0.001
393893	nudc	1.70115	1.69962	1.35373	1.28667	1.5025	1.56106	1.08177	1.1244	0.762452	1.26943	-0.0015328	-0.0670587	0.0585597	0.0426264	0.506974	0.05
393611	c6	-0.116769	-0.107252	0.334167	0.137391	0.276368	0.334845	0.305563	0.513163	-0.0257067	0.730862	0.0095169	-0.196777	0.0584774	0.2076	0.756568	0.05
447847	hars	1.42579	1.39979	1.57014	1.62083	1.58942	1.6468	1.68395	1.74112	1.2349	1.62153	-0.025999	0.050685	0.057381	0.05717	0.386632	0.05
445133	kctd15a	-0.173448	-0.147296	1.46779	0.203973	0.673363	0.730257	0.839143	0.754808	1.02873	1.64694	0.0261517	-1.26382	0.0568948	-0.0843345	0.61821	0.05
449991	kctd15a	-0.173448	-0.147296	1.46779	0.203973	0.673363	0.730257	0.839143	0.754808	1.02873	1.64694	0.0261517	-1.26382	0.0568948	-0.0843345	0.61821	0.05
336824		-0.144657	-0.136893	0.122403	-0.0328624	0.281079	0.337127	0.172872	0.288498	0.833595	1.04037	0.00776417	-0.155266	0.0560477	0.115626	0.206779	0.05
323844		0.242333	0.241352	0.214311	0.190985	0.0984847	0.153952	0.0241632	0.0600478	0.137777	0.430934	-0.00098101	-0.0233262	0.0554672	0.0358846	0.293157	0.05
566607	si:dkey-164f24.2	-0.0806783	-0.08432	-0.142947	-0.137887	-0.096766	-0.041788	-0.333765	-0.325087	0.462567	-0.215318	-0.00364173	0.00506036	0.0549779	0.00867734	-0.677885	0.05
325559		0.778261	0.0566279	2.28624	1.03927	0.558605	0.612628	0.380656	0.457038	0.663605	0.63982	-0.721633	-1.24697	0.0540233	0.0763813	-0.0237845	0.001
503502	crabp2b	0.778261	0.0566279	2.28624	1.03927	0.558605	0.612628	0.380656	0.457038	0.663605	0.63982	-0.721633	-1.24697	0.0540233	0.0763813	-0.0237845	0.001
325985		-0.171919	-0.15031	-0.234808	-0.250858	-0.280642	-0.227145	-0.351324	-0.404284	-0.0964099	-0.279391	0.0216093	-0.0160502	0.0534962	-0.0529599	-0.182981	0.05
555401	aoc1	-0.171919	-0.15031	-0.234808	-0.250858	-0.280642	-0.227145	-0.351324	-0.404284	-0.0964099	-0.279391	0.0216093	-0.0160502	0.0534962	-0.0529599	-0.182981	0.05
325472		0.552695	0.819975	0.348196	0.416838	0.270184	0.323193	0.277003	0.225458	0.348684	0.297265	0.26728	0.0686426	0.0530088	-0.0515457	-0.0514188	0.05
100334455		2.10724	1.7619	1.76879	1.56667	1.06989	1.12283	0.720694	0.566118	0.389014	0.721484	-0.345332	-0.202115	0.0529366	-0.154576	0.33247	0.05
326944	prpf4	2.10724	1.7619	1.76879	1.56667	1.06989	1.12283	0.720694	0.566118	0.389014	0.721484	-0.345332	-0.202115	0.0529366	-0.154576	0.33247	0.05
407696	ddx52	0.76497	0.218365	0.639779	0.583469	0.69771	0.750606	0.359559	0.335471	0.124523	0.630111	-0.546605	-0.0563093	0.0528963	-0.0240876	0.505587	0.05
393212	eps8	0.11182	0.210316	0.0387507	-0.0395504	0.0803066	0.133119	-0.151169	-0.0720441	-0.0532737	-0.08434	0.0984953	-0.0783011	0.0528127	0.079125	-0.0310663	0.05
192327	cct3	1.52725	1.31204	1.91203	1.90881	2.22658	2.27811	2.21756	2.2508	1.8256	2.0314	-0.21521	-0.003219	0.051533	0.033237	0.205801	0.05
336470	pak1ip1	0.609279	0.256164	1.11359	1.08474	1.14095	1.19225	0.681886	0.817548	0.412027	1.028	-0.353115	-0.028846	0.0513005	0.135662	0.615972	0.05
100002541	zgc:172053	-0.102522	-0.099064	-0.110226	-0.103958	-0.234803	-0.183645	-0.286703	-0.249109	0.00795141	0.550252	0.00345844	0.00626764	0.0511582	0.0375938	0.542301	0.001
445413	psmb1	1.40066	0.800438	1.93785	2.00309	2.26022	2.31115	2.32037	2.2297	1.88012	2.21004	-0.600227	0.0652408	0.0509236	-0.0906722	0.329926	0.05
562002	spock3	-0.0874847	-0.096234	-0.160311	-0.157642	0.0238497	0.0738604	0.361504	0.347002	1.04525	0.65152	-0.0087493	0.00266909	0.0500107	-0.0145022	-0.393729	0.05
323214		0.237363	0.765667	-0.164785	-0.164486	-0.0272293	0.0225478	0.0491978	0.121754	-0.127609	-0.123248	0.528304	0.00029935	0.0497771	0.072556	0.00436093	0.05
393979	snrpe	2.04743	1.74571	2.68185	2.63963	2.49803	2.54779	2.01087	2.09351	1.49495	2.12301	-0.301726	-0.042216	0.049765	0.082646	0.62806	0.001
393684	calb2b	-0.00407607	-0.0432923	-0.0454544	0.351782	0.307079	0.354698	0.0572768	0.172334	2.14514	1.07343	-0.0392163	0.397236	0.0476197	0.115057	-1.07171	0.05
100003787	nhp2	2.5096	2.35246	2.65153	2.7719	2.32952	2.37568	1.68872	1.74148	1.13487	1.49831	-0.157139	0.120366	0.046167	0.052766	0.363441	0.05
797861	tagln3b	-0.138579	-0.0901105	0.350657	-0.0830359	0.435106	0.480669	0.179832	0.343008	0.587465	0.31951	0.048468	-0.433693	0.045563	0.163176	-0.267955	0.05
567724	snai3	-0.105352	0.27403	-0.21428	-0.205618	-0.12233	-0.0775747	-0.0810206	-0.0274813	-0.299373	-0.148032	0.379382	0.00866197	0.0447554	0.0535393	0.151341	0.05
406768	CAPN1 (1 of 2)	0.793414	0.973479	-0.119175	-0.0806517	0.0178763	0.0622934	0.270849	0.296104	0.220767	-0.0178152	0.180065	0.0385234	0.0444171	0.0252556	-0.238582	0.05
335193		-0.0312805	-0.0156858	-0.020549	-0.0297149	-0.0914107	-0.0484545	-0.094012	-0.0415206	0.0458687	-0.0414598	0.0155947	-0.00916587	0.0429562	0.0524914	-0.0873285	0.05
415167	lsm6	1.84995	1.53136	2.43982	2.49483	2.01298	2.05562	1.73505	1.76401	1.8931	2.44002	-0.318596	0.055005	0.042638	0.028963	0.54692	0.05
393724	rpe65a	-0.137938	-0.132331	-0.222025	-0.233136	-0.145106	-0.103905	-0.158617	-0.126084	0.565257	-0.104458	0.0056071	-0.0111111	0.0412007	0.0325336	-0.669715	0.05
100009646	acap3b	0.676016	0.90142	-0.0762361	-0.11175	-0.151529	-0.110756	-0.178921	-0.208346	-0.228641	-0.151323	0.225404	-0.0355136	0.0407726	-0.0294254	0.0773185	0.05
100003562	ecd	0.827213	0.391945	0.0741298	-0.012984	0.174236	0.21495	0.348444	0.392063	0.0893523	0.156133	-0.435269	-0.0871138	0.0407141	0.0436197	0.0667804	0.05
791166	dnlz	0.529538	0.673944	0.67637	0.693123	0.619696	0.660162	0.314943	0.313904	0.279117	0.9589	0.144405	0.0167527	0.0404661	-0.0010392	0.679783	0.001
100151592		0.18416	0.135971	0.695617	0.645631	0.945721	0.986044	0.707091	0.67517	0.530803	0.926194	-0.0481894	-0.0499867	0.0403221	-0.0319218	0.395391	0.05
415150	eif2b1	0.18416	0.135971	0.695617	0.645631	0.945721	0.986044	0.707091	0.67517	0.530803	0.926194	-0.0481894	-0.0499867	0.0403221	-0.0319218	0.395391	0.05
406482	gdpd3a	-0.0188566	-0.0464005	0.177423	-0.0508871	0.036001	0.0763112	-0.0115044	0.033775	0.00756101	0.0961415	-0.0275439	-0.22831	0.0403102	0.0452794	0.0885805	0.05
403061	ela2	-0.0054177	-0.0248271	-0.0791115	-0.0798527	-0.171527	-0.131816	-0.122791	-0.085571	1.20543	0.0930165	-0.0194094	-0.000741253	0.0397105	0.0372199	-1.11242	0.001
321232	tomm22	1.70293	1.60848	1.79883	1.76689	2.01949	2.05857	1.83317	1.92558	1.51684	1.7623	-0.094449	-0.031942	0.039077	0.092406	0.245463	0.05
406690	nsun5	1.07018	0.764536	1.03402	1.09647	0.658982	0.697681	0.125672	0.0925102	-0.0103925	0.391818	-0.305646	0.0624538	0.0386986	-0.0331617	0.402211	0.05
324137	cd82b	0.703505	1.4473	0.0579707	0.214439	0.128819	0.167129	0.60721	0.631572	0.388296	0.315556	0.743793	0.156468	0.03831	0.0243626	-0.0727399	0.05
30585	dlx3b	-0.196174	-0.172871	1.41986	0.453188	0.458918	0.497109	0.124122	0.0559716	0.224023	0.0719892	0.0233031	-0.966675	0.0381906	-0.0681505	-0.152033	0.001
65223	try	-0.128803	-0.0652404	-0.172569	-0.171375	-0.198191	-0.160406	-0.145148	-0.184559	2.14909	0.717472	0.0635628	0.00119415	0.0377848	-0.039411	-1.43162	0.001
393255	slc46a1	0.569366	1.07573	-0.0295888	-0.0133602	-0.169023	-0.131835	-0.217727	-0.181833	-0.221513	-0.198505	0.506363	0.0162286	0.037188	0.0358939	0.0230073	0.001
799571	foxb1b	0.0570955	-0.0143594	0.743971	0.369666	0.285338	0.321938	-0.234517	-0.145092	0.0146298	0.158458	-0.071455	-0.374305	0.0366	0.0894249	0.143828	0.05
431722	sntb1	0.164364	0.391874	0.00461595	-0.0441194	0.0255998	0.0616655	0.108934	0.249528	0.323084	0.302576	0.227509	-0.0487353	0.0360657	0.140594	-0.020508	0.05
57924	smx5	1.14073	0.938698	1.53301	1.60046	1.40953	1.44479	1.14381	1.19841	0.768856	1.27973	-0.20203	0.0674508	0.0352562	0.0545989	0.510874	0.05
100536489		-0.0191229	-0.0519153	-0.115961	0.0968474	-0.116925	-0.0820166	-0.183439	-0.222413	0.718787	0.364077	-0.0327924	0.212808	0.034908	-0.038974	-0.35471	0.05
393666	arl3l1	-0.0191229	-0.0519153	-0.115961	0.0968474	-0.116925	-0.0820166	-0.183439	-0.222413	0.718787	0.364077	-0.0327924	0.212808	0.034908	-0.038974	-0.35471	0.05
436945	ap4m1	0.177341	0.451111	0.268132	0.214458	0.170786	0.204935	-0.081866	-0.132452	-0.0418982	0.049843	0.27377	-0.0536744	0.0341497	-0.0505861	0.0917411	0.05
334240	zcchc10	1.77443	1.71545	1.12595	1.04057	0.523578	0.55731	0.289569	0.330735	0.249622	0.861717	-0.0589746	-0.0853815	0.0337328	0.0411656	0.612095	0.05
322617	cx32.3	-0.00649967	0.0571031	-0.206776	-0.223992	-0.28168	-0.248041	-0.263474	-0.271388	0.501249	-0.0670522	0.0636028	-0.0172167	0.0336387	-0.00791414	-0.568302	0.001
323413		0.841717	1.03837	0.439094	0.838367	1.01404	1.0471	0.879493	0.873825	0.773833	0.685676	0.19665	0.399273	0.0330635	-0.0056681	-0.0881566	0.05
556984	tnmd	-0.217805	-0.173991	-0.299699	-0.303436	-0.302817	-0.269882	-0.191449	-0.211206	0.548938	-0.0123126	0.0438145	-0.00373675	0.0329351	-0.0197565	-0.561251	0.001
569866		-0.109164	-0.0602009	-0.122807	-0.143357	-0.135917	-0.103389	-0.190767	-0.120671	0.0512332	-0.144854	0.0489634	-0.0205503	0.0325284	0.0700959	-0.196087	0.05
393558	mb	-0.0741957	-0.0447825	-0.109881	-0.120349	0.0888916	0.121239	0.639282	0.864503	1.12175	0.367504	0.0294132	-0.0104682	0.0323479	0.225221	-0.754247	0.001
553679		-0.0981863	-0.101016	-0.148463	-0.153565	0.0243546	0.0563272	0.391723	0.413264	1.31986	0.755486	-0.00282943	-0.0051022	0.0319727	0.0215408	-0.564374	0.05
567608	nrgna	-0.237622	-0.202859	-0.149028	0.0910027	-0.247364	-0.215466	-0.137398	-0.157699	0.657281	0.173493	0.0347634	0.240031	0.0318974	-0.0203009	-0.483788	0.001
334187		0.181397	1.03171	0.000110578	-0.0122574	0.0787489	0.110327	0.154466	0.0782655	0.0397981	0.137675	0.850309	-0.012368	0.0315776	-0.0762006	0.0978765	0.001
554107	ela3l	-0.188875	-0.211561	-0.244745	-0.261904	-0.314511	-0.283917	-0.358959	-0.35855	0.717483	-0.194308	-0.0226863	-0.0171592	0.0305944	0.0004094	-0.911791	0.001
565869	klf9	0.0370342	0.282586	0.128075	0.38981	-0.099008	-0.0696122	0.639468	0.599151	1.26611	0.745677	0.245552	0.261735	0.0293958	-0.0403165	-0.520432	0.05
445030	pomp	1.69175	0.844258	2.16546	2.19807	2.29832	2.32715	1.68705	1.64098	1.77982	2.0917	-0.847494	0.0326125	0.0288299	-0.0460721	0.311887	0.05
393688	slc25a3a	0.0550774	0.0821085	0.0789731	0.0464912	-0.127927	-0.09945	-0.159923	-0.144498	1.1023	0.0492972	0.0270311	-0.032482	0.0284773	0.0154251	-1.053	0.001
30527	msxe	-0.124902	-0.102852	0.749096	-0.000697477	0.208716	0.236924	0.0181005	0.0435571	-0.161982	0.194329	0.0220502	-0.749794	0.0282077	0.0254566	0.35631	0.001
393989	rom1b	-0.04832	-0.0526376	-0.104188	-0.125237	-0.159672	-0.131593	-0.212458	-0.212698	0.701132	-0.0988011	-0.00431763	-0.0210485	0.0280798	-0.00024051	-0.799933	0.001
393586	hsc70	-0.0228806	-0.0541016	-0.066734	-0.124413	-0.236683	-0.209909	-0.00936592	0.0419409	1.49472	-0.0865757	-0.031221	-0.0576794	0.026774	0.0513068	-1.5813	0.05
555455		0.228361	0.524806	-0.159156	-0.144413	-0.231123	-0.205094	-0.22549	-0.222003	-0.234234	-0.244022	0.296444	0.0147435	0.0260291	0.0034867	-0.009788	0.05
406841	tmem184a	0.906793	1.48465	0.208537	0.338777	0.0538812	0.0798511	0.202189	0.20149	0.319096	0.216072	0.577861	0.130241	0.0259699	-0.00069811	-0.103023	0.05
30503	opn1mw1	-0.20167	-0.178946	-0.277393	-0.265006	-0.291678	-0.266238	-0.359714	-0.351366	2.87477	0.165992	0.0227245	0.0123868	0.0254402	0.0083473	-2.70878	0.001
387592	slc13a1	-0.159754	-0.157588	-0.214176	-0.237768	-0.258081	-0.232729	-0.29351	-0.265076	-0.0823946	-0.185096	0.00216657	-0.023592	0.0253515	0.0284334	-0.102701	0.05
280647	kars	1.72265	1.48554	2.18943	2.17689	2.4026	2.42706	1.98351	2.00872	1.75992	1.98474	-0.237114	-0.012543	0.024456	0.025208	0.224812	0.05
378844	ddx27	1.46355	1.21938	1.5956	1.5549	1.41298	1.43737	1.21358	1.2207	0.384486	1.02584	-0.244169	-0.0407027	0.0243867	0.0071232	0.64135	0.05
571939	zgc:171776	0.585617	1.51204	0.0269761	0.00431391	-0.207049	-0.183322	-0.263099	-0.219867	-0.365075	-0.196984	0.926421	-0.0226622	0.0237271	0.0432314	0.168091	0.001
100379286	ugt1ab	-0.0520971	-0.0367441	-0.179584	-0.201279	0.0525822	0.0762843	0.0179004	-0.0521666	1.15645	0.353196	0.015353	-0.0216947	0.0237021	-0.070067	-0.803252	0.05
100384891	ugt1ab	-0.0520971	-0.0367441	-0.179584	-0.201279	0.0525822	0.0762843	0.0179004	-0.0521666	1.15645	0.353196	0.015353	-0.0216947	0.0237021	-0.070067	-0.803252	0.05
100384896		-0.0520971	-0.0367441	-0.179584	-0.201279	0.0525822	0.0762843	0.0179004	-0.0521666	1.15645	0.353196	0.015353	-0.0216947	0.0237021	-0.070067	-0.803252	0.05
100384897		-0.0520971	-0.0367441	-0.179584	-0.201279	0.0525822	0.0762843	0.0179004	-0.0521666	1.15645	0.353196	0.015353	-0.0216947	0.0237021	-0.070067	-0.803252	0.05
100384901	ugt1ab	-0.0520971	-0.0367441	-0.179584	-0.201279	0.0525822	0.0762843	0.0179004	-0.0521666	1.15645	0.353196	0.015353	-0.0216947	0.0237021	-0.070067	-0.803252	0.05
406731	ugt1ab	-0.0520971	-0.0367441	-0.179584	-0.201279	0.0525822	0.0762843	0.0179004	-0.0521666	1.15645	0.353196	0.015353	-0.0216947	0.0237021	-0.070067	-0.803252	0.05
641488	ugt1ab	-0.0520971	-0.0367441	-0.179584	-0.201279	0.0525822	0.0762843	0.0179004	-0.0521666	1.15645	0.353196	0.015353	-0.0216947	0.0237021	-0.070067	-0.803252	0.05
30435	opn1sw2	0.205278	0.22901	0.00108171	0.0358875	-0.0625991	-0.0402711	-0.1565	-0.160095	2.77375	0.542304	0.0237323	0.0348058	0.022328	-0.00359537	-2.23145	0.001
437016	tk2	0.0972065	0.622371	0.10795	0.179034	0.0809842	0.103285	0.148629	0.165464	0.125583	0.227227	0.525164	0.0710835	0.0223006	0.0168355	0.101643	0.001
393668	eno1b	-0.00588373	0.0409598	-0.151952	-0.167736	-0.0879112	-0.0661452	-0.139724	-0.105298	0.959199	0.374464	0.0468435	-0.015784	0.021766	0.0344268	-0.584735	0.001
100462964		-0.107406	-0.0878763	-0.12811	-0.128191	-0.154196	-0.132807	-0.13945	-0.12366	0.087066	-0.0299993	0.0195297	-8.1e-05	0.0213886	0.0157903	-0.117065	0.05
553480	si:ch1073-416j23.1	0.305738	1.07234	-0.148081	-0.172303	-0.201633	-0.180749	-0.245726	-0.232244	-0.253052	-0.182468	0.766599	-0.0242218	0.0208845	0.013482	0.0705842	0.05
140430	guca1a	-0.0967106	-0.0612585	0.0186057	-0.0812796	-0.134203	-0.113606	-0.190075	-0.210421	-0.229502	-0.180951	0.0354521	-0.0998852	0.0205973	-0.0203454	0.0485504	0.05
393530	mybpha	-0.15379	-0.0902672	-0.262279	-0.260436	-0.214659	-0.19478	-0.20256	-0.184635	0.296447	-0.112683	0.0635227	0.00184315	0.0198793	0.0179256	-0.409129	0.001
140429	gnat2	-0.110171	-0.10237	-0.172878	-0.144284	-0.182103	-0.162567	-0.122758	-0.0771753	2.20363	0.159386	0.00780041	0.0285938	0.019536	0.0455829	-2.04424	0.001
449947	slc16a12b	-0.114209	-0.0941846	-0.0220429	0.00807567	0.321522	0.341048	0.401689	0.326131	0.751164	0.415142	0.0200247	0.0301186	0.0195253	-0.0755579	-0.336023	0.05
407663	RDH13 (1 of 3)	-0.0913745	-0.00165578	-0.168318	-0.164758	-0.101831	-0.0824947	-0.154242	-0.174166	0.363132	0.0103032	0.0897187	0.00356056	0.0193358	-0.0199245	-0.352828	0.05
100333872		0.0224284	-0.150609	0.0213605	-0.169426	0.0554414	0.0747046	0.0403901	-0.0101124	-0.131046	0.195927	-0.173037	-0.190787	0.0192633	-0.0505024	0.326972	0.05
353362	anxa4	0.0950887	0.37002	0.237572	0.237885	0.578159	0.597165	0.80126	0.806319	1.42226	0.920319	0.274931	0.00031283	0.0190059	0.00505889	-0.501937	0.05
386639	zcchc9	1.05836	0.918514	0.824121	0.876664	0.885702	0.904573	0.374421	0.288865	0.109612	0.443639	-0.139845	0.0525432	0.018871	-0.0855567	0.334027	0.05
100535672	prss59.2	-0.149815	-0.162429	-0.1774	-0.189366	-0.232796	-0.214631	-0.255355	-0.316721	2.82779	0.471614	-0.0126142	-0.0119661	0.0181654	-0.0613665	-2.35618	0.001
322453	prss59.1	-0.149815	-0.162429	-0.1774	-0.189366	-0.232796	-0.214631	-0.255355	-0.316721	2.82779	0.471614	-0.0126142	-0.0119661	0.0181654	-0.0613665	-2.35618	0.001
557237	tmem237a	-0.0384765	-0.00744523	-0.117152	-0.130787	-0.204104	-0.185991	-0.109616	-0.12747	0.285287	-0.0437914	0.0310312	-0.0136344	0.0181136	-0.0178542	-0.329078	0.001
81591	cldn15la	-0.174632	-0.113206	-0.25571	-0.219633	-0.244174	-0.226093	0.114931	0.0764752	1.37396	0.619867	0.0614251	0.0360766	0.0180809	-0.0384557	-0.754098	0.05
436675	tusc2b	0.562381	0.734256	0.661273	0.541251	0.859062	0.877121	0.793734	0.742261	0.8274	0.998802	0.171875	-0.120022	0.0180596	-0.0514736	0.171402	0.05
327506	ckmt2a	-0.158255	-0.131255	-0.128921	-0.13511	-0.0901129	-0.072273	-0.00693062	-0.0142861	1.6739	0.428339	0.0269998	-0.00618837	0.0178399	-0.00735551	-1.24556	0.001
751686	slc24a2	-0.116902	-0.135265	-0.20796	-0.213625	-0.217781	-0.199978	-0.134382	-0.0964709	0.701926	0.0509268	-0.0183629	-0.00566425	0.0178033	0.0379114	-0.651	0.001
322749		-0.218218	-0.182021	-0.236588	-0.269664	-0.286269	-0.26859	-0.260108	-0.245841	-0.330342	-0.0853442	0.0361975	-0.0330759	0.0176792	0.0142667	0.244998	0.05
563151	prdm14	-0.120158	-0.107937	0.815684	0.43906	-0.0131537	0.0038087	-0.174765	-0.18103	-0.270412	-0.175488	0.0122213	-0.376624	0.0169624	-0.00626482	0.0949241	0.05
445095	tm4sf4	-0.203095	-0.15331	-0.251275	-0.25801	-0.247201	-0.230412	-0.0757938	-0.0611571	0.956299	0.0383558	0.0497845	-0.00673524	0.0167888	0.0146368	-0.917943	0.001
171481	fabp10a	-0.0919056	-0.109006	-0.153637	-0.177868	-0.206734	-0.190271	-0.0555155	-0.106179	1.31193	0.206394	-0.0171005	-0.0242308	0.0164629	-0.0506639	-1.10553	0.05
393758	pde6h	0.0813003	0.0212149	0.0086897	0.0212919	-0.162361	-0.146134	0.157191	0.215173	2.77827	0.0709615	-0.0600854	0.0126022	0.0162264	0.0579819	-2.70731	0.001
568900		0.136586	0.150607	0.0433034	-0.0372512	-0.0883135	-0.0722034	-0.252091	-0.197662	0.475863	-0.135858	0.0140212	-0.0805546	0.0161101	0.0544289	-0.611721	0.05
795071		0.136586	0.150607	0.0433034	-0.0372512	-0.0883135	-0.0722034	-0.252091	-0.197662	0.475863	-0.135858	0.0140212	-0.0805546	0.0161101	0.0544289	-0.611721	0.05
393596	wdr46	0.99107	0.738459	1.25191	1.20279	1.02929	1.04447	0.756611	0.712046	0.330954	0.599192	-0.252611	-0.0491285	0.0151801	-0.0445651	0.268238	0.05
100151589	si:dkey-183j2.10	-0.0219755	-0.0319649	-0.0538876	-0.0511039	-0.0667803	-0.051657	-0.286983	-0.267943	0.449084	-0.0722223	-0.00998933	0.00278366	0.0151234	0.0190396	-0.521306	0.001
393888	abhd2a	0.537588	0.990346	0.00797314	0.0039718	0.130178	0.144962	0.399144	0.346409	0.594144	0.249723	0.452758	-0.00400134	0.0147843	-0.0527349	-0.344422	0.05
317764	azin1b	1.5084	1.47467	1.37204	1.44019	1.37516	1.38974	1.48279	1.44138	1.75816	1.24229	-0.033725	0.068142	0.014576	-0.041408	-0.515878	0.05
492358	cx28.9	-0.137691	-0.140812	-0.177572	-0.162009	-0.222823	-0.208519	-0.206555	-0.240551	0.470142	0.0132158	-0.00312115	0.0155629	0.0143033	-0.0339961	-0.456926	0.05
100148922		-0.123294	-0.0614875	-0.161415	-0.150584	-0.217116	-0.202936	-0.21421	-0.204352	0.173909	-0.0443524	0.0618062	0.0108312	0.0141799	0.00985815	-0.218261	0.001
30388	psmb6	0.672596	0.4287	1.87823	1.72931	2.09913	2.11287	1.94238	1.86605	1.34631	1.50988	-0.243896	-0.148914	0.0137382	-0.0763261	0.163577	0.05
322509	acta2	-0.0449099	-0.0525016	-0.0549069	-0.0903893	0.0445359	0.0574074	0.146928	0.177623	1.85844	0.769224	-0.00759163	-0.0354823	0.0128715	0.0306949	-1.08922	0.001
404608	rad51d	0.146321	0.499622	-0.181827	-0.157872	-0.114642	-0.101835	-0.11522	-0.155891	-0.403442	-0.0775994	0.353302	0.0239549	0.012807	-0.0406704	0.325843	0.05
555251	inaa	0.320461	0.250265	0.553177	-0.0580965	-0.137011	-0.12423	-0.224481	-0.223147	0.716427	-0.0595268	-0.0701964	-0.611273	0.0127807	0.00133395	-0.775953	0.05
550436	camk2a	-0.250649	-0.238495	-0.301249	-0.337729	-0.15151	-0.138931	0.00177989	0.0522555	0.436167	0.121776	0.0121542	-0.0364791	0.012579	0.0504756	-0.314391	0.001
368510	atxn7l3	0.148231	0.479148	-0.104076	-0.112359	-0.120331	-0.108363	0.170904	0.109529	-0.15375	-0.140473	0.330917	-0.0082823	0.0119683	-0.0613746	0.0132765	0.05
570584	moxd1	-0.150206	-0.136927	-0.153997	-0.193996	0.0441327	0.0560542	-0.0295124	-0.0185824	-0.0350596	0.337668	0.0132789	-0.0399994	0.0119215	0.01093	0.372727	0.05
555448	snx8a	0.312243	0.232069	0.377832	0.051385	0.0611691	0.0728124	-0.119513	-0.141823	-0.194198	-0.118369	-0.080174	-0.326447	0.0116434	-0.0223095	0.0758288	0.05
569013	zgc:152951	0.505504	0.91602	-0.224943	-0.222746	-0.212345	-0.200833	-0.11292	-0.11537	-0.374556	-0.0527328	0.410516	0.00219648	0.0115128	-0.00244976	0.321824	0.05
406323	chia.1	-0.2255	-0.243624	-0.291591	-0.32103	-0.362492	-0.351687	-0.302208	-0.267016	0.149936	-0.197609	-0.0181242	-0.0294387	0.0108054	0.0351924	-0.347545	0.05
402908	e2f5	0.38803	0.920542	0.134944	0.0860621	-0.113923	-0.103609	-0.161833	-0.139895	-0.337124	-0.11937	0.532512	-0.0488822	0.0103143	0.0219387	0.217754	0.001
335650	rcv1	-0.117211	-0.0904724	-0.186424	-0.192245	-0.122149	-0.112328	-0.137839	-0.211043	1.46927	0.35738	0.0267388	-0.00582049	0.0098214	-0.0732035	-1.11189	0.001
561841	si:ch211-59o9.10	1.26344	1.68317	0.950504	0.943983	0.83547	0.844848	0.545283	0.573331	0.100742	0.83767	0.419726	-0.0065202	0.0093777	0.0280489	0.736928	0.05
768292	zgc:153968	-0.173109	-0.156707	-0.213407	-0.230339	-0.26939	-0.260223	-0.329064	-0.277298	-0.100209	-0.216045	0.016402	-0.0169327	0.0091675	0.0517654	-0.115836	0.05
30702	cpeb1b	0.851843	1.53987	0.104175	0.153286	-0.284273	-0.275388	-0.249492	-0.191666	-0.365581	-0.152937	0.68803	0.0491118	0.0088853	0.0578259	0.212645	0.001
503934	psmd11a	1.63736	1.64087	1.24459	1.04609	1.26269	1.27151	1.29806	1.23861	0.894823	1.52912	0.0035056	-0.198498	0.0088193	-0.0594546	0.634299	0.05
798209	si:ch211-76l23.4	-0.173475	-0.146725	-0.256357	-0.257383	-0.322077	-0.31344	-0.0491959	-0.15085	0.581608	-0.16617	0.0267509	-0.00102655	0.00863734	-0.101654	-0.747777	0.001
562414	si:ch211-207l14.1	-0.172529	-0.143804	-0.149411	-0.176109	-0.218784	-0.210439	-0.225424	-0.217613	0.82092	-0.166237	0.028725	-0.0266982	0.0083455	0.0078108	-0.987157	0.001
322451	ctrb1	-0.0583245	-0.0452399	-0.149458	-0.158371	-0.210447	-0.202123	-0.246516	-0.260165	1.53518	0.0196713	0.0130846	-0.00891332	0.00832379	-0.0136494	-1.51551	0.001
30735	irbp	0.0116308	-0.0246365	-0.0909487	-0.096471	-0.133623	-0.125394	-0.247291	-0.216119	1.8511	-0.0290699	-0.0362674	-0.00552225	0.00822839	0.031172	-1.88017	0.001
337575		-0.189317	-0.166145	-0.219391	-0.231915	-0.206964	-0.198963	-0.0996835	-0.100682	0.799136	0.502575	0.0231721	-0.012524	0.00800116	-0.00099816	-0.296561	0.05
793910	msra	0.526826	0.88342	-0.0605253	-0.105317	-0.13995	-0.13205	-0.0892777	-0.10891	0.00876862	-0.0789128	0.356594	-0.0447917	0.00790045	-0.0196327	-0.0876814	0.05
100330250		-0.0106224	-0.0929574	0.534153	-0.0196837	-0.151577	-0.143799	-0.364405	-0.333915	-0.280744	-0.240251	-0.082335	-0.553837	0.00777752	0.0304903	0.040493	0.001
548602	myoc	-0.152121	-0.127724	-0.0957814	0.0326314	0.245242	0.252999	0.60228	0.612578	1.09247	0.457411	0.0243971	0.128413	0.00775672	0.0102988	-0.635059	0.05
368912	echs1	1.18347	1.08884	0.96883	1.01548	0.591676	0.59936	0.659779	0.856442	1.40533	0.846393	-0.0946317	0.046652	0.0076836	0.196663	-0.55894	0.05
445056	CELA1 (2 of 7)	-0.162895	-0.138299	-0.230556	-0.260033	-0.312235	-0.305011	-0.382536	-0.351505	-0.0984809	-0.254013	0.0245968	-0.0294768	0.00722412	0.0310309	-0.155532	0.05
336826		-0.0316464	-0.00704572	0.23887	0.159043	0.42209	0.429259	0.277182	0.261378	0.225258	0.39394	0.0246007	-0.0798267	0.00716904	-0.015804	0.168682	0.05
566338	si:ch73-71c20.5	0.638541	1.23561	0.513685	0.540806	0.610855	0.617764	0.672765	0.712997	0.681488	1.01726	0.597072	0.0271209	0.0069096	0.0402329	0.335777	0.05
327651	tmprss4b	1.15764	1.9572	-0.0351396	0.0441819	-0.290402	-0.284067	-0.331033	-0.29768	-0.420246	-0.275948	0.799562	0.0793215	0.006335	0.0333527	0.144298	0.05
436640	slc25a48	-0.109941	-0.0961338	-0.111623	-0.13451	-0.104813	-0.0988526	-0.0112035	0.0676558	0.246189	0.071352	0.0138074	-0.0228874	0.00596079	0.0788593	-0.174837	0.05
403086		-0.173125	-0.156271	0.0674587	0.028208	0.130728	0.136642	0.0299982	0.0583108	0.292258	0.127388	0.0168548	-0.0392507	0.00591397	0.0283126	-0.16487	0.05
393845	pde6c	-0.141017	-0.144973	-0.20211	-0.198819	-0.0299629	-0.0241013	-0.170338	-0.131905	2.41581	0.103441	-0.00395569	0.00329117	0.00586159	0.0384331	-2.31237	0.001
322412	cpb1	-0.0466425	-0.0586724	-0.0858949	-0.119113	-0.179975	-0.174167	-0.0689114	-0.097481	1.00546	-0.0945453	-0.0120299	-0.0332178	0.00580799	-0.0285696	-1.10001	0.001
30770	robo3	0.0198391	0.0229209	0.934684	0.524715	1.15098	1.15664	1.48836	1.14631	0.665723	0.972315	0.00308183	-0.409969	0.00565655	-0.342045	0.306591	0.05
555243	dcaf15	0.128506	0.431595	0.0497275	0.0130684	0.149767	0.155257	0.105346	0.0699335	-0.103091	0.0451213	0.303089	-0.0366591	0.0054907	-0.0354125	0.148212	0.05
560308	serpinf2a	-0.154966	-0.139909	-0.211168	-0.218391	-0.27455	-0.269119	-0.296746	-0.323031	0.1784	-0.120085	0.0150573	-0.0072233	0.0054307	-0.0262855	-0.298485	0.05
317637	wdr43	2.09018	2.04993	2.23351	2.21928	1.90382	1.90918	1.56453	1.69418	0.927257	1.36233	-0.0402554	-0.0142242	0.0053601	0.129654	0.435075	0.05
562139	zgc:136461	0.049419	0.0330184	-0.0629337	-0.0639253	-0.13427	-0.129245	-0.187079	-0.195123	1.25457	-0.0203156	-0.0164005	-0.00099166	0.00502536	-0.00804418	-1.27489	0.001
692313	zgc:136461	0.049419	0.0330184	-0.0629337	-0.0639253	-0.13427	-0.129245	-0.187079	-0.195123	1.25457	-0.0203156	-0.0164005	-0.00099166	0.00502536	-0.00804418	-1.27489	0.001
393231	klhdc10	0.485194	0.903927	-0.0145724	-0.00378108	0.0951161	0.100047	0.305058	0.198287	0.0376702	0.203095	0.418733	0.0107914	0.0049311	-0.106771	0.165424	0.05
100333818	CCDC15	0.0648162	0.64295	-0.11588	-0.129122	-0.0517275	-0.0468517	0.135995	0.106567	-0.314203	0.136797	0.578134	-0.0132418	0.00487577	-0.029428	0.451	0.05
793301	slc15a1b	-0.119195	-0.124425	-0.132107	-0.171891	-0.180534	-0.175666	-0.0726326	0.0205043	0.197607	-0.184039	-0.00523036	-0.0397839	0.00486791	0.0931369	-0.381646	0.05
561410	tat	-0.146298	-0.0641795	-0.188366	-0.203388	-0.259296	-0.25527	-0.262043	-0.196629	0.188937	-0.124184	0.0821188	-0.015022	0.00402584	0.0654137	-0.313122	0.05
450081	rad51c	0.187876	0.784285	0.0798729	0.0997742	0.000827659	0.00484677	-0.123247	-0.102951	-0.227112	-0.100458	0.596408	0.0199013	0.00401911	0.0202962	0.126654	0.05
100536004	si:ch73-390p7.2	0.0375154	0.231997	0.188768	-0.127125	0.103104	0.107029	-0.0300374	0.0324786	0.108941	0.159432	0.194482	-0.315893	0.00392473	0.062516	0.0504912	0.001
445252	hibadha	0.725659	0.92301	0.167528	0.0976138	0.125917	0.12982	0.148596	0.235164	0.402165	0.00038307	0.197351	-0.0699145	0.00390211	0.0865682	-0.401782	0.05
30620		0.0646006	-0.141254	0.809126	-0.184804	-0.187881	-0.184156	-0.344305	-0.289191	-0.409523	-0.189497	-0.205855	-0.99393	0.0037249	0.0551144	0.220026	0.001
353222	gnrh2	-0.0765502	-0.0796703	-0.141423	-0.121738	-0.21137	-0.207778	-0.159753	-0.102861	-0.233463	-0.00338171	-0.00312013	0.0196845	0.00359242	0.0568914	0.230082	0.05
777721	wdsub1	-0.163408	-0.105192	-0.193066	-0.217282	-0.155888	-0.152555	-0.165196	-0.130179	0.16784	0.0225006	0.0582159	-0.0242163	0.00333309	0.0350164	-0.145339	0.05
334273	pls1	0.0200899	0.0496507	-0.157365	-0.166307	-0.12236	-0.1192	-0.249192	-0.286277	0.209836	-0.103322	0.0295608	-0.00894216	0.00315952	-0.0370852	-0.313158	0.05
541399	c6ast3	-0.148282	-0.0961736	-0.231112	-0.238244	-0.287996	-0.285196	-0.348996	-0.348575	-0.0440301	-0.231886	0.0521081	-0.00713224	0.00279973	0.00042138	-0.187856	0.05
403016	rfx4	-0.054844	-0.0316757	-0.0225624	-0.111433	0.0267231	0.0284978	-0.0637764	-0.0229932	-0.257622	-0.00558204	0.0231683	-0.0888709	0.0017747	0.0407832	0.25204	0.05
406622	dcun1d5	2.12298	2.04436	2.22261	2.20759	1.58653	1.58819	0.977367	0.897546	0.846682	1.20819	-0.0786185	-0.0150217	0.0016615	-0.0798209	0.361504	0.05
393697	guk1b	-0.195762	-0.183865	-0.254624	-0.266013	-0.258372	-0.256868	-0.246973	-0.289034	1.10998	0.301879	0.0118976	-0.0113888	0.0015037	-0.0420605	-0.808103	0.001
100005237	ifitm5	-0.135061	-0.126316	-0.195186	-0.217555	-0.303339	-0.302046	-0.092275	-0.203538	0.269489	-0.0263617	0.00874472	-0.0223698	0.00129324	-0.111263	-0.295851	0.001
571422	gabrd	-0.0904188	-0.0837629	-0.100053	-0.132591	-0.141415	-0.140259	-0.0859807	-0.0818559	0.679403	0.41778	0.00665596	-0.0325378	0.00115644	0.00412479	-0.261624	0.05
751830	st8sia7.1	0.807792	0.984571	-0.0645158	0.122272	-0.214554	-0.213399	-0.165485	-0.122368	-0.146687	-0.12724	0.176778	0.186788	0.00115504	0.043117	0.0194475	0.05
100004274	cyp8b2	-0.15948	-0.142755	-0.212946	-0.212063	-0.249048	-0.248604	-0.229412	-0.230081	0.592943	-0.101591	0.0167251	0.0008836	0.0004441	-0.0006693	-0.694535	0.001
445281	cyp8b1	-0.15948	-0.142755	-0.212946	-0.212063	-0.249048	-0.248604	-0.229412	-0.230081	0.592943	-0.101591	0.0167251	0.0008836	0.0004441	-0.0006693	-0.694535	0.001
403023	matn1	0.0817929	0.0535637	0.0464419	0.0539341	0.0311299	0.031266	0.00477628	0.00436947	2.8128	0.716669	-0.0282292	0.00749218	0.0001361	-0.000406816	-2.09613	0.05
